# Genomic sequencing should extend to diverse priority pathogens for effective study and surveillance of antimicrobial resistance: a systematic review of whole-genome sequencing studies from India

**DOI:** 10.1101/2023.11.23.568416

**Authors:** Nazneen Gheewalla, Jaisri Jagannadham, Rintu Kutum, Shraddha Karve

**Affiliations:** Trivedi school of biology, Ashoka University, NH 44, Rajiv Gandhi Education City, Sonipat 131029, India; Centre for Bioinformatics and Computational Biology, Ashoka University, NH 44, Rajiv Gandhi Education City, Sonipat 131029, India; Department of computer science, Ashoka University, NH 44, Rajiv Gandhi Education City, Sonipat 131029, India

## Abstract

**Background:** Antimicrobial resistance (AMR) is a public health emergency in many low and middle-income countries, including India. To effectively tackle AMR, we need rapid diagnostics, effective surveillance and new antimicrobial drugs. Whole-genome sequencing of pathogens is the first definite step towards achieving these goals.

**Methods:** In this work, we review all the studies published till date that report whole-genome sequences of select priority AMR pathogens from India. We searched PubMed and Web of Science databases for the studies that involved whole-genome sequencing of AMR priority pathogens from India. For the top two highly sequenced pathogens, *S. typhi* and *K. pneumoniae*, we performed phylogenetic analyses to understand the geo-climatic distribution of genetically diverse strains.

**Results:** Our search reveals 94 studies that report 2547 unique whole-genome sequences. We find that most sequences are limited to select priority pathogens isolated from a couple of geo-climatic zones of India. Our phylogenetic analyses show that available data does not indicate systematic differences between the genomes of isolates from different geo-climatic zones. Our search also reveals complete absence of travel-related studies tracking possible movement of AMR pathogens within country. Lastly, we find very few studies that sequence AMR pathogens isolated from food, soil or other environments.

**Conclusion:** Together, these observations suggest that lndia should prioritize sequencing of diverse AMR pathogens from clinics as well as from environments and travellers rather than extending the geo-climatic range of already-sequenced pathogens. Our recommendations can be potentially valuable for other low and middle-income countries with limited resources, high prevalence of AMR and diverse geo-climatic conditions.
