## Supplementary dataset for "Genomic sequencing should extend to diverse priority pathogens for effective study and surveillance of antimicrobial resistance: a systematic review of whole-genome sequencing studies from India"

### Sheet: supplementary_dataset
Details of studies and sequences included in current study for each chosen pathogen
Sr No	Organism	Title	No of relevant unique isolates with WGS$	Zone(s)	Sample Source
1	A. baumannii	Diversity of resistant determinants, virulence factors, and mobile genetic elements in Acinetobacter baumannii from India: A comprehensive in silico genome analysis	47	1 East, 21 North, 25 South	Clinical
2	A. baumannii	Genomic Characterization of Mobile Genetic Elements Associated With Carbapenem Resistance of Acinetobacter baumannii From India	0	South	Clinical
3	A. baumannii	Genome-wide identification of carbapenem-resistant Gram-negative bacterial (CR-GNB) isolates retrieved from hospitalized patients in Bihar, India	1	East	Clinical
4	A. baumannii	Genome sequencing and molecular characterisation of XDR Acinetobacter baumannii reveal complexities in resistance: Novel combination of sulbactam-durlobactam holds promise for therapeutic intervention	28	South	Clinical
5	A. baumannii	Expected plazomicin susceptibility in India based on the prevailing aminoglycoside resistance mechanisms in Gram-negative organisms derived from whole-genome sequencing	128	Unknown	Clinical
6	A. baumannii	Insertion sequences and sequence types profile of clinical isolates of carbapenem-resistant A. baumannii collected across India over four year period	1	South	Clinical
7	A. baumannii	Plasmid profiles among some ESKAPE pathogens in a tertiary care centre in south India	8	South	Clinical
8	A. baumannii	Whole-genome shotgun sequences of seven colistin-resistant Acinetobacter baumannii isolates from bacteraemia	6	South	Clinical
9	A. baumannii	Characterization of antimicrobial-resistant Gram-negative bacteria that cause neonatal sepsis in seven low- and middle-income countries	3	East	Clinical
10	C. auris	Candida auris on Apples: Diversity and Clinical Significance	16	North	Food
11	C. auris	Earliest case of Candida auris infection imported in 2007 in Europe from India prior to the 2009 description in Japan	1	Unknown	Clinical
12	C. auris	Environmental Isolation of Candida auris from the Coastal Wetlands of Andaman Islands, India	24	South	Environmental
13	C. auris	Colonisation and Transmission Dynamics of Candida auris among Chronic Respiratory Diseases Patients Hospitalised in a Chest Hospital, Delhi, India: A Comparative Analysis of Whole Genome Sequencing and Microsatellite Typing	9	North	4 Clinical & 5 From Clinical Environment
14	C. auris	Simultaneous Infection with Enterobacteriaceae and Pseudomonas aeruginosa Harboring Multiple Carbapenemases in a Returning Traveler Colonized with Candida auris	1	Unknown	Clinical
15	C. auris	Simultaneous Emergence of Multidrug-Resistant Candida auris on 3 Continents Confirmed by Whole-Genome Sequencing and Epidemiological Analyses	15	Unknown	Clinical
16	C. auris	Whole genome sequencing of emerging multidrug resistant Candida auris isolates in India demonstrates low genetic variation	5	4 North, 1 South	Clinical
17	C. auris	Draft genome of a commonly misdiagnosed multidrug resistant pathogen Candida auris	1	South	Clinical
18	C. auris	Comparing genomic variant identification protocols for Candida auris	0	Unknown	Clinical
19	C. auris	Tracing the Evolutionary History and Global Expansion of Candida auris Using Population Genomic Analyses	0	Unknown	Clinical
20	E. cloacae	Antibiotic Resistance Profile, Outer Membrane Proteins, Virulence Factors and Genome Sequence Analysis Reveal Clinical Isolates of Enterobacter Are Potential Pathogens Compared to Environmental Isolates	0	East	1 Environmental & 1 Clinical
21	E. cloacae	Draft genome sequences of nonclinical and clinical Enterobacter cloacae isolates exhibiting multiple antibiotic resistance and virulence factors.	2	East	1 Environmental & 1 Clinical
22	S. marscenes	Whole-genome-based analysis reveals multiclone Serratia marcescens outbreaks in a non-Neonatal Intensive Care Unit setting in a tertiary care hospital in India	17	South	Clinical & Clinical Environment
23	S. typhi	Whole-Genome Shotgun Sequencing of Cephalosporin-Resistant Salmonella enterica Serovar Typhi	1	North	Clinical
24	S. typhi	Emergence of ceftriaxone resistant Salmonella enterica serovar Typhi in Eastern India	1	East#	Clinical
25	S. typhi	Spontaneous Emergence of Azithromycin Resistance in Independent Lineages of Salmonella Typhi in Northern India	66	North	Clinical
26	S. typhi	Draft genome sequence of bla(TEM-1)-mediated cephalosporin-resistant Salmonella enterica serovar Typhi from bloodstream infection	0	South	Clinical
27	S. typhi	Informal genomic surveillance of regional distribution of Salmonella Typhi genotypes and antimicrobial resistance via returning travellers	191	Unknown	Clinical
28	S. typhi	Genomic Epidemiology and Antimicrobial Resistance Mechanisms of Imported Typhoid in Australia	87	Unknown	Clinical
29	S. typhi	A Novel Lineage of Ceftriaxone-resistant Salmonella Typhi From India That Is Closely Related to XDR S. Typhi Found in Pakistan	2	North	Clinical
30	S. typhi	Genomic profiling of antimicrobial resistance genes in clinical isolates of Salmonella Typhi from patients infected with Typhoid fever in India	133	34 South, 93 North, 4 Northeast, 2 West	Clinical
31	S. typhi	Phylogenetic Analysis Indicates a Longer Term Presence of the Globally Distributed H58 Haplotype of Salmonella Typhi in Southern India	194	South	Clinical
32	S. typhi	Emerging high-level ciprofloxacin-resistant Salmonella enterica serovar typhi haplotype H58 in travelers returning to the Republic of Korea from India	8	North*	Clinical
33	S. typhi	Persistent circulation of a fluoroquinolone-resistant Salmonella enterica Typhi clone in the Indian subcontinent	101	South	Clinical
34	S. typhi	CRISPR-Cas Diversity in Clinical Salmonella enterica Serovar Typhi Isolates from South Asian Countries	0	Unknown	Clinical
35	S. typhi	Phylogeographical analysis of the dominant multidrug-resistant H58 clade of Salmonella Typhi identifies inter- and intracontinental transmission events	171	Unknown	Clinical
36	S. typhi	Salmonella Typhi acquires diverse plasmids from other Enterobacteriaceae to develop cephalosporin resistance	5	4 West, 1 South	Clinical
37	K. pneumoniae	Aerobactin Seems To Be a Promising Marker Compared With Unstable RmpA2 for the Identification of Hypervirulent Carbapenem-Resistant Klebsiella pneumoniae: In Silico and In Vitro Evidence	18	1 East, 1 West, 9 South, 7 North	Clinical
38	K. pneumoniae	Analysis of colistin resistance in carbapenem-resistant Enterobacterales and XDR Klebsiella pneumoniae	2	North	Clinical
39	K. pneumoniae	Characterization of antimicrobial-resistant Gram-negative bacteria that cause neonatal sepsis in seven low- and middle-income countries	5	East	Clinical
40	K. pneumoniae	Distinctive Mobile Genetic Elements Observed in the Clonal Expansion of Carbapenem-Resistant Klebsiella pneumoniae in India	7	South	Clinical
41	K. pneumoniae	Emergence of ST147 Klebsiella pneumoniae carrying bla(NDM-7) on IncA/C2 with ompK35 and ompK36 mutations in India	1	South	Clinical
42	K. pneumoniae	Expected plazomicin susceptibility in India based on the prevailing aminoglycoside resistance mechanisms in Gram-negative organisms derived from whole-genome sequencing	129	Unknown	Clinical
43	K. pneumoniae	First Report on a Cluster of Colistin-Resistant Klebsiella pneumoniae Strains Isolated from a Tertiary Care Center in India: Whole-Genome Shotgun Sequencing	4	North	Clinical
44	K. pneumoniae	Genome sequence of a multidrug-resistant Klebsiella pneumoniae ST78 with high colistin resistance isolated from a patient in India	1	South	Clinical
45	K. pneumoniae	Genome-wide identification of carbapenem-resistant Gram-negative bacterial (CR-GNB) isolates retrieved from hospitalized patients in Bihar, India	5	East	Clinical
46	K. pneumoniae	Genomic characterization of XDR Klebsiella pneumoniae ST147 co-resistant to carbapenem and colistin - The first report in India	1	Central	Clinical
47	K. pneumoniae	Genomic evolution of the globally disseminated multidrug-resistant Klebsiella pneumoniae clonal group 147	1	West	Clinical
48	K. pneumoniae	High-Resolution Genomic Profiling of Carbapenem-Resistant Klebsiella pneumoniae Isolates: A Multicentric Retrospective Indian Study	307	52 South, 16 North, 239 West	Clinical
49	K. pneumoniae	Hybrid Plasmids Encoding Antimicrobial Resistance and Virulence Traits Among Hypervirulent Klebsiella pneumoniae ST2096 in India	9	South	Clinical
50	K. pneumoniae	KPC-2 producing ST101 Klebsiella pneumoniae from bloodstream infection in India	1	South	Clinical
51	K. pneumoniae	KPC-2-producing Klebsiella pneumoniae ST147 in a neonatal unit: Clonal isolates with differences in colistin susceptibility attributed to AcrAB-TolC pump	4	East	Clinical
52	K. pneumoniae	Molecular characterisation of carbapenem-resistant Klebsiella pneumoniae clinical isolates: preliminary experience from a tertiary care teaching hospital in the Himalayas	29	Central	Clinical
53	K. pneumoniae	Molecular Mechanisms of Colistin Resistance in Klebsiella pneumoniae Causing Bacteremia from India-A First Report	8	South	Clinical
54	K. pneumoniae	Multiple importations and transmission of colistin-resistant Klebsiella pneumoniae in a hospital in northern India	22	North	Clinical
55	K. pneumoniae	Multiple mutations in lipid-A modification pathway & novel fosA variants in colistin-resistant Klebsiella pneumoniae	0	North	Clinical
56	K. pneumoniae	OXA-181-Like Carbapenemases in Klebsiella pneumoniae ST14, ST15, ST23, ST48, and ST231 from Septicemic Neonates: Coexistence with NDM-5, Resistome, Transmissibility, and Genome Diversity	6	East	Clinical
57	K. pneumoniae	Plasmid profiles among some ESKAPE pathogens in a tertiary care centre in south India	48	South	Clinical
58	K. pneumoniae	Rapidly disseminating bla(OXA-232) carrying Klebsiella pneumoniae belonging to ST231 in India: multiple and varied mobile genetic elements	15 (+7)	13 South, 2 North (+7 North)	Clinical
59	K. pneumoniae	Simultaneous Infection with Enterobacteriaceae and Pseudomonas aeruginosa Harboring Multiple Carbapenemases in a Returning Traveler Colonized with Candida auris	1	Unknown	Clinical
60	K. pneumoniae	The Influence of Biofilms on Carbapenem Susceptibility and Patient Outcome in Device Associated K. pneumoniae Infections: Insights Into Phenotype vs Genome-Wide Analysis and Correlation	5	South	Clinical
61	K. pneumoniae	Whole genome analysis of hypervirulent Klebsiella pneumoniae isolates from community and hospital acquired bloodstream infection	6	South	Clinical
62	K. pneumoniae	Clinical and Genomic Evolution of Carbapenem-Resistant Klebsiella pneumoniae Bloodstream Infections over Two Time Periods at a Tertiary Care Hospital in South India: A Prospective Cohort Study	90	South	Clinical
63	K. pneumoniae	Coexistence of Fosfomycin and Colistin Resistance in Klebsiella pneumoniae: Whole-Genome Shotgun Sequencing	0	South	Clinical
64	K. pneumoniae	Comparative Analysis of Clinical and Genomic Characteristics of Hypervirulent Klebsiella pneumoniae from Hospital and Community Settings: Experience from a Tertiary Healthcare Center in India	14	North	Clinical
65	K. pneumoniae	Diversity and Distribution of ꞵ-Lactamase Genes Circulating in Indian Isolates of Multidrug-Resistant Klebsiella pneumoniae	22	West	Clinical
66	K. pneumoniae	Genomic analysis of Fosfomycin resistance in multi-drug resistant uropathogens and comparison of in-vitro susceptibility methods uropathogens	0	North	Clinical
67	K. pneumoniae	Hypervirulent Klebsiella pneumoniae Causing Neonatal Bloodstream Infections: Emergence of NDM-1-Producing Hypervirulent ST11-K2 and ST15-K54 Strains Possessing pLVPK-Associated Markers	2	East	Clinical
68	K. pneumoniae	A 12 year experience of colistin resistance in Klebsiella pneumoniae causing neonatal sepsis: two-component systems, efflux pumps, lipopolysaccharide modification and comparative phylogenomics	5	East	Clinical
69	K. pneumoniae	Hypermucoviscous polymyxin-resistant Klebsiella pneumoniae from Kolkata, India: Genomic and phenotypic analysis	1	East	Clinical
70	K. pneumoniae	Whole genome sequence of Klebsiella pneumoniae U25, a hypermucoviscous, multidrug resistant, biofilm producing isolate from India	1	South	Clinical
71	K. pneumoniae	AMR-Diag: Neural network based genotype-to-phenotype prediction of resistance towards b-lactams in Escherichia coli and Klebsiella pneumoniae	34	North	Clinical
72	K. quasipneumoniae	First Report of Whole-Genome Sequence of Colistin-Resistant Klebsiella quasipneumoniae subsp. similipneumoniae Producing KPC-9 in India	1	South	Clinical
73	K. quasipneumoniae	The Influence of Biofilms on Carbapenem Susceptibility and Patient Outcome in Device Associated K. pneumoniae Infections: Insights Into Phenotype vs Genome-Wide Analysis and Correlation	1	South	Clinical
74	K. quasipneumoniae	Whole genome analysis of hypervirulent Klebsiella pneumoniae isolates from community and hospital acquired bloodstream infection DOI 10.1186/s12866-017-1148-6	1	South	Clinical
75	K. aerogenes	Whole genome sequencing data of Klebsiella aerogenes isolated from agricultural soil of Haryana, India	1	North	Environmental
76	E. coli	Characterization of antimicrobial-resistant Gram-negative bacteria that cause neonatal sepsis in seven low- and middle-income countries	2	East	Clinical
77	E. coli	Comparative Genomics of Escherichia coli Isolated from Skin and Soft Tissue and Other Extraintestinal Infections	8	West	Clinical
78	E. coli	Detection of chromosomal and plasmid-mediated mechanisms of colistin resistance in Escherichia coli and Klebsiella pneumoniae from Indian food samples	1	South	Food - Poultry
79	E. coli	Epidemiology of extended-spectrum ꞵ-lactamase producing Escherichia coli in the stools of returning Japanese travelers, and the risk factors for colonization	14	Unknown	Clinical
80	E. coli	Expected plazomicin susceptibility in India based on the prevailing aminoglycoside resistance mechanisms in Gram-negative organisms derived from whole-genome sequencing	129	Unknown	Clinical
81	E. coli	First Indian report of IncX3 plasmid carrying bla(NDM-7) in Escherichia coli from bloodstream infection: potential for rapid dissemination	1	South	Clinical
82	E. coli	First Indian report on genome-wide comparison of multidrug-resistant Escherichia coli from blood stream infections	60	South	Clinical
83	E. coli	Genome-wide identification of carbapenem-resistant Gram-negative bacterial (CR-GNB) isolates retrieved from hospitalized patients in Bihar, India	9	East	Clinical
84	E. coli	Genomic and Functional Portrait of a Highly Virulent, CTX-M-15-Producing H30-Rx Subclone of Escherichia coli Sequence Type 131	1	West	Clinical
85	E. coli	Intestinal carriage of colistin resistant Enterobacteriaceae in hospitalized patients from an Indian center	1	South	Clinical
86	E. coli	Phylogenetic Grouping of Human Ocular Escherichia coli Based on Whole-Genome Sequence Analysis	10	South	Clinical
87	E. coli	Plasmid profiles among some ESKAPE pathogens in a tertiary care centre in south India	37	South	Clinical
88	E. coli	Restoring colistin sensitivity in colistin-resistant E. coli: Combinatorial use of MarR inhibitor with efflux pump inhibitor	1	South	Clinical
89	E. coli	Risk of Transmission of Antimicrobial Resistant Escherichia coli from Commercial Broiler and Free-Range Retail Chicken in India	10	South	Food - Poultry
90	E. coli	Simultaneous Infection with Enterobacteriaceae and Pseudomonas aeruginosa Harboring Multiple Carbapenemases in a Returning Traveler Colonized with Candida auris	1	Unknown	Clinical
91	E. coli	Whole genome sequence of colistin-resistant Escherichia coli from western India	1	West	Clinical
92	E. coli	Genome analyses of bla(NDM-4) carrying ST 315 Escherichia coli isolate from sewage water of one of the Indian hospitals	1	North	Clinical Environment
93	E. coli	Genomic and Functional Characterization of Poultry Escherichia coli From India Revealed Diverse Extended-Spectrum beta-Lactamase-Producing Lineages With Shared Virulence Profiles	10	South	Food - Poultry
94	E. coli	Whole Genomic analysis of a clinical isolate of Uropathogenic Escherichia coli strain of Sequence Type - 101 carrying the drug resistance NDM-7 in IncX3 plasmid	1	South	Clinical
95	E. coli	Comparative Genomic Analysis of Globally Dominant ST131 Clone with Other Epidemiologically Successful Extraintestinal Pathogenic Escherichia coli (ExPEC) Lineages	0	West	Clinical
96	E. coli	First Indian report on B4/H24RxC ST410 multidrug-resistant Escherichia coli from bloodstream infection harbouring bla(OXA-181) and bla(CTX-M-15)	0	South	Clinical
97	E. coli	Virulence gene mutations as a differentiator of clinical phenotypes: insights from community-acquired uropathogenic Escherichia coli	6	North East	Clinical
98	E. coli	Whole genome sequencing and characteristics of extended-spectrum beta-lactamase producing Escherichia coli isolated from poultry farms in Banaskantha, India	1	West	Food - Poultry
99	E. coli	Activity of cefepime/zidebactam against MDR Escherichia coli isolates harbouring a novel mechanism of resistance based on four-amino-acid inserts in PBP3	89	64 South, 25 Unknown	Clinical
100	E. coli	Complete genome sequence and comparative analysis of antibiotic resistance plasmids in carbapenem-resistant Escherichia coli from bovine mastitis	0	East	Clinical Veterinary (Mastitis)
101	E. coli	Evolutionary Dynamics Based on Comparative Genomics of Pathogenic Escherichia coli Lineages Harboring Polyketide Synthase (pks) Island	23	West	Clinical
102	E. coli	Genetic characterization and comparative genomics of a multi drug resistant (MDR) Escherichia coli SCM-21 isolated from a subclinical case of bovine mastitis	1	South	Clinical Veterinary (Mastitis)
103	E. coli	Genome based phylogeny and virulence factor analysis of mastitis causing Escherichia coli isolated from Indian cattle	2	East	Clinical Veterinary (Mastitis)
104	E. coli	Repatriation of a patient with COVID-19 contributed to the importation of an emerging carbapenemase producer	1	Unknown	Clinical
105	E. coli	AMR-Diag: Neural network based genotype-to-phenotype prediction of resistance towards b-lactams in Escherichia coli and Klebsiella pneumoniae	32	North	Clinical
106	E. coli	Molecular epidemiology and genome dynamics of New Delhi metallo-_x0002_-lactamase producing extraintestinal pathogenic Escherichia coli strains from India.	5	West	Clinical
107	M. morganii	Complete genome sequence of an extensively drug resistant (XDR) M. morganii SMM01 isolated from a patient with urinary and fecal incontinence	1	South	Clinical
* Despite of a travel history of NorthWest as per the study, since a major part of the route was North Zone, we placed the isolates under the Northern Zone
# The study mentions a travel history to North India but apart from that no further connection on acquisition of infection during travel is made. Hence we consider the sample to be from the Eastern zone. This is the only travel associated sample included in the phylogenetic analysis
$ Many studies had overlapping sequences with other references. While references have been retained, number of unique sequences from each study were determined and considered for further analysis. In cases where 0 sequences is mentioned, that means all sequences in that study overlap with another study.
Of the 94 studies, some had information on multiple pathogens. The above table gives a pathogen based distribution for each study and hence some studies may be repeated.
